# Neuronal activity regulating the dauer entry decision in *Caenorhabditis elegans*

**DOI:** 10.1101/2024.09.30.615551

**Authors:** Sharan J. Prakash, Maedeh Seyedolmohadesin, Mark G. Zhang, Sarah M. Cohen, Shahla Gharib, Vivek Venkatachalam, Paul W. Sternberg

## Abstract

The model nematode *Caenorhabditis elegans* can choose between two alternative developmental trajectories. Larvae can either become reproductive adults or, under conditions of crowding or low food availability, enter a long-term, stress-resistant diapause known as the dauer stage. Previous studies showed that chemical signals from a secreted larval pheromone promote the dauer trajectory, and that their influence can be antagonised by increased availability of microbial food. The decision is known to be under neuronal control, involving both sensory and interneurons. To make an accurate decision, larvae must collect and compare complex patterns of environmental input over several hours of early larval development. The full composition of this circuit and the algorithm for decision-making are unknown. Here, we used cell-specific chemical silencing to systematically perturb several sensory and interneurons to further elucidate circuit composition. Our results suggest a role for gas-sensing neurons in regulating dauer entry. In addition, we quantitatively characterized the neuronal responses to food and pheromone inputs by measuring calcium traces from ASI and AIA neurons. We found that calcium in ASI increases linearly in response to food, and similarly decreases in response to pheromone, revealing a cellular site of antagonism between these key chemical inputs. Notably, the ASI response persists well beyond removal of the food stimulus, thus encoding a memory of recent food exposure. In contrast, AIA reports instantaneous food availability, and is unaffected by pheromone. We discuss how these findings may inform our understanding of this long-term decision-making process.
