## Supplementary Table 1 for "Neuronal activity regulating the dauer entry decision in *Caenorhabditis elegans*"

Group	Neuron	Experiment	Plate	Treatment	Dauers	Non-Dauers	Dauer fraction
1	ASH	1	1	His (+)	9	48	0.158
1	ASH	1	2	His (+)	12	43	0.218
1	ASH	1	3	His (+)	4	39	0.093
1	ASH	1	4	His (+)	5	34	0.128
1	ASH	1	1	His (-)	20	45	0.308
1	ASH	1	2	His (-)	27	34	0.443
1	ASH	1	3	His (-)	8	37	0.178
1	ASH	1	4	His (-)	20	34	0.370
1	ASH	2	1	His (+)	38	35	0.521
1	ASH	2	2	His (+)	19	45	0.297
1	ASH	2	3	His (+)	47	43	0.522
1	ASH	2	4	His (+)	33	50	0.398
1	ASH	2	1	His (-)	18	41	0.305
1	ASH	2	2	His (-)	19	45	0.297
1	ASH	2	3	His (-)	4	39	0.093
2	ASH	2	4	His (-)	7	35	0.167
2	ASI	1	1	His (+)	29	35	0.453
2	ASI	1	2	His (+)	28	32	0.467
2	ASI	1	3	His (+)	11	46	0.193
2	ASI	1	4	His (+)	32	46	0.410
2	ASI	1	1	His (-)	7	59	0.106
2	ASI	1	2	His (-)	8	49	0.140
2	ASI	1	3	His (-)	5	76	0.062
2	ASI	1	4	His (-)	11	66	0.143
3	ADF	1	1	His (+)	46	27	0.630
3	ADF	1	2	His (+)	92	22	0.807
3	ADF	1	3	His (+)	74	19	0.796
3	ADF	1	4	His (+)	46	26	0.639
3	ADF	1	1	His (-)	88	64	0.579
3	ADF	1	2	His (-)	65	34	0.657
3	ADF	1	3	His (-)	81	40	0.669
3	ADF	1	4	His (-)	62	21	0.747
4	ASG	1	1	His (+)	34	27	0.557
4	ASG	1	2	His (+)	52	33	0.612
4	ASG	1	3	His (+)	49	28	0.636
4	ASG	1	1	His (-)	39	45	0.464
4	ASG	1	2	His (-)	28	13	0.683
4	ASG	1	3	His (-)	33	32	0.508
5	AVK	1	1	His (+)	16	22	0.421
5	AVK	1	2	His (+)	28	22	0.560
5	AVK	1	3	His (+)	21	22	0.488
5	AVK	1	4	His (+)	17	30	0.362
5	AVK	1	1	His (-)	15	18	0.455
5	AVK	1	2	His (-)	31	30	0.508
5	AVK	1	3	His (-)	11	19	0.367
5	AVK	1	4	His (-)	22	32	0.407
6	URX	1	1	His (+)	16	24	0.400
6	URX	1	2	His (+)	51	21	0.708
6	URX	1	3	His (+)	37	25	0.597
6	URX	1	4	His (+)	43	11	0.796
6	URX	1	1	His (-)	8	37	0.178
6	URX	1	2	His (-)	20	40	0.333
6	URX	1	3	His (-)	9	36	0.200
6	URX	1	4	His (-)	21	42	0.333
7	BAG	1	1	His (+)	5	31	0.139
7	BAG	1	2	His (+)	14	40	0.259
7	BAG	1	3	His (+)	17	62	0.215
7	BAG	1	4	His (+)	12	57	0.174
7	BAG	1	1	His (-)	24	36	0.400
7	BAG	1	2	His (-)	18	51	0.261
7	BAG	1	3	His (-)	28	40	0.412
7	BAG	1	4	His (-)	11	46	0.193
7	BAG	2	1	His (+)	6	48	0.111
7	BAG	2	2	His (+)	4	54	0.069
7	BAG	2	3	His (+)	11	60	0.155
7	BAG	2	4	His (+)	19	51	0.271
7	BAG	2	1	His (-)	16	36	0.308
7	BAG	2	2	His (-)	13	43	0.232
7	BAG	2	3	His (-)	16	44	0.267
7	BAG	2	4	His (-)	25	37	0.403
8	AIM	1	1	His (+)	20	43	0.317
8	AIM	1	2	His (+)	28	35	0.444
8	AIM	1	3	His (+)	24	33	0.421
8	AIM	1	4	His (+)	35	33	0.515
8	AIM	1	1	His (-)	37	19	0.661
8	AIM	1	2	His (-)	24	20	0.545
8	AIM	1	3	His (-)	20	27	0.426
8	AIM	1	4	His (-)	42	14	0.750
