## Supplementary Table 2 for "Neuronal activity regulating the dauer entry decision in *Caenorhabditis elegans*"

### Sheet: Sheet1
Strain Number	Description	Transgenes	Genotype	Strain Construction	Source	Published	Availability	Notes
PS7199	Histamine Chloride Ion Channel	syIs371	syIs371[UAS::HisCL::SL2::GFP, Punc-122::GFP]	Existing strain	Sternberg lab	Han Wang Nat. Methods	CGC
PS7625	Histamine Chloride Ion Channel	syIs374	syIs374[UAS::HisCL::SL2::GFP, Punc-122::GFP]	Existing strain	Sternberg lab	Han Wang Nat. Methods (PS7108 outcrossed)	CGC
PS8843	AIM driver	syIs704; syIs300	syIs704 [Ppdf-1::nls::GAL4(sk)::gp41-1-N-intein, Pmbr-1::nls::gp41-1-C-intein::VP64, Punc-122:RFP]; syIs300 [UAS::GFP, pttx-3::RFP]	Existing strain	Sternberg lab	Unpublished	CGC
PS9440	ASH Driver	syIs793; syIs337	syIs793[Pnlp-76::nls::GAL4(sk)-VP64, Punc-122::RFP]; syIs337 [UAS::GFP, Pttx-3::RFP);	Existing strain	Sternberg lab	Nava et al. 2023	CGC
PS9023	ADF driver	syIs591	syIs695[Psrh-142-Gal4(sk)-VP64, Punc-122::RFP]	Existing strain	Sternberg lab	Nava et al. 2023	CGC
PS9030	ASG driver	syIs742; syIs300	syIs742[pY41C4A.6-Gal4(sk)-VP64, Punc-122::RFP]; syIs300 [UAS::GFP, pttx-3::RFP]	Existing strain	Sternberg lab	Nava et al. 2023	CGC
PS8648	AVK driver	syIs678; syIs300	syIs678[Pflp-8::GAL4(sk)-VP64, Punc-122p::RFP]; syIs300 [UAS::GFP, pttx-3::RFP]	Existing strain	Sternberg lab	Nava et al. 2023	CGC
PS9034	ASI driver	syIs686	syIs686[Pgpa-4-GAL4(sk)-VP64, Punc-122p::RFP]	Existing strain	Sternberg lab	Nava et al. 2023	CGC
PS8562	BAG driver	syIs663; syIs300	syIs663[Pgcy-33::GAL4(sk)-VP64, Punc-122p::RFP]; syIs300[UAS::GFP, Pttx-3::RFP]	Existing strain	Sternberg lab	Nava et al. 2023	CGC
PS6936	Body-wall muscle driver	syIs321	syIs321 [Pmyo-3::Gal4(sk)-VP64,Pmyo-2::NLS::mCherry]	Existing strain	Sternberg lab	Han Wang Nat. Methods (PS7108 outcrossed)	CGC
PS8648	URX driver	syIs678; syIs300	syIs678[Pflp-8-GAL4(sk)-VP64, Punc-122::RFP]; syIs300[UAS::GFP, Pttx-3::RFP]	Existing strain	Sternberg lab	Nava et al. 2023	CGC
PS9517	AIM::His-Cl	syIs374; syIs704	syIs374[UAS::HisCL::SL2::GFP, Punc-122::GFP]; syIs793[Pnlp-76::nls::GAL4(sk)-VP64, Punc-122::RFP]	Crossed PS7625 x PS8843	Sternberg lab	This paper	Upon request
PS9845	ASH::His-Cl	syIs374; syIs793	syIs374[UAS::HisCL::SL2::GFP, Punc-122::GFP]; syIs793[Pnlp-76::nls::GAL4(sk)-VP64, Punc-122::RFP]	Crossed PS7625 x PS9440	Sternberg lab	This paper	Upon request
PS9370	ADF::His-Cl	syIs374; syIs591	syIs374 [UAS::HisCL::SL2::GFP, Punc-122::GFP]; syIs591[Psrh-142-Gal4(sk)-VP64,Punc-122::RFP]	Crossed PS7625 x PS9023	Sternberg lab	This paper	Upon request
PS9349	ASG::His-Cl	syIs371; syIs742	syIs371[UAS::HisCL::SL2::GFP, Punc-122::GFP]; syIs742[pY41C4A.2-GAL4(sk)-VP64, Punc-122::RFP]	Crossed PS7199 x PS9030	Sternberg lab	This paper	Upon request
PS9190	ASI::His-Cl	syIs371; syIs686	syIs371[UAS::HisCL::SL2::GFP, Punc-122::GFP]; syIs686 [Pgpa-4-GAL4(sk)-VP64 Punc-122::RFP]	Crossed PS7199 x PS9034	Sternberg lab	This paper	Upon request
PS10239	AVK::His-Cl		syIs371[UAS::HisCL::SL2::GFP, Punc-122::GFP]; syIs678 [Pflp-1::GAL4(sk)-VP64, Punc-122::RFP]	Crossed PS7199 x PS8648	Sternberg lab	This paper	Upon request
PS9940	BAG::His-Cl	syIs374; syIs663	syIs374 [UAS::HisCL::SL2::GFP, Punc-122::GFP]; syIs663 [Pgcy33::GAL4(sk)-VP64, Punc-122::RFP]	Crossed PS7625 x PS8562	Sternberg lab	This paper	Upon request
PS9925	URX::His-Cl	syIs678; syIs374	syIs374 [UAS::HisCL::SL2::GFP, Punc-122::GFP]; syIs678 [Pflp-8::GAL4(sk)-VP64, Punc-122::RFP];	Crossed PS7625 x PS8648	Sternberg lab	This paper	Upon request
PS9111	AIA imaging	syIs761	syIs761[Pgcy-28.d::GCaMP6s, Pmyo-2::mCherry]	Existing strain	Sternberg lab	Chai et al. 2022b	Upon request
ZM10104	pan-sensory neuronal driver	aeaIs008; hpIs728	aeaIs008[Pift-20:: GCaMP6s::3xNLS]; hpIs728[Pgpc-1::wCherry]	Existing strain	A. Samuel lab	Lin et al. 2023	Upon request
PS8720	Body-wall muscle::His-Cl	syIs321: syIs371	syIs321 [Pmyo-3::Gal4(sk)-VP64,Pmyo-2::NLS::mCherry]; syIs371[UAS::HisCL::SL2::GFP, Punc-122::GFP]	Crossed PS6936 x PS7199	Sternberg lab	This paper	Upon request
